# The Spatial Atlas of Human Anatomy (SAHA): A Multimodal Subcellular-Resolution Reference Across Human Organs

**DOI:** 10.1101/2025.06.16.658716

**Authors:** Jiwoon Park, Roberto De Gregorio, Erika Hissong, Elif Ozcelik, Nicholas Bartelo, Felipe Segato Dezem, Luke Zhang, Maycon Marção, Hannah Chasteen, Yimin Zheng, Ernesto Abila, Junbum Kim, Theodore Nelson, Jacqueline Proszynski, Akua A. Agyemang, Mohith Reddy Arikatla, Arjumand Wani, Yutian Liu, Evelyn Metzger, Stefan Rogers, Prajan Divakar, Parambir S. Dulai, Jason Reeves, Yan Liang, Liuliu Pan, Sayani Bhattacharjee, Michael Patrick, Kimberly Young, Ashley Heck, Mithra Korukonda, Dan McGuire, Lidan Wu, Aster Wardhani, Joseph Beechem, George Church, Steven M Lipkin, Aaron Berliner, Sanjay Patel, Fabio Socciarelli, Jan Krumsiek, Rohit Chandwani, Sebastien Monette, Brian Robinson, Massimo Loda, Olivier Elemento, Luciano Martelotto, Jasmine Plummer, André F. Rendeiro, Alicia Alonso, Robert E. Schwartz, Shauna Lee Houlihan, Christopher E. Mason

**Affiliations:** Weill Cornell Medicine, New York, NY, USA; Harvard Medical School, Boston, MA, USA; Caryl and Israel Englander Institute for Precision Medicine, Weill Medical College of Cornell University, New York, USA; Department of Pathology and Laboratory Medicine, Weill Medical College of Cornell University, New York, NY, USA; Center for Spatial Omics, St. Jude Children’s Research Hospital, Memphis, TN, USA; Department of Developmental Neurobiology, St. Jude Children’s Research Hospital, Memphis, TN, USA; CeMM Research Center for Molecular Medicine of the Austrian Academy of Sciences, Vienna, Austria; Ludwig Boltzmann Institute for Network Medicine at the University of Vienna, Austria; Bruker Spatial Biology, Seattle, WA, USA; Department of Medicine, Division of Gastroenterology and Hepatology, Northwestern University Feinberg School of Medicine; Center for Human Immunobiology, Northwestern University Feinberg School of Medicine; Memorial Sloan Kettering Cancer Center, New York, NY, USA; University of Adelaide, Adelaide, AustCralia; Comprehensive Cancer Center, St. Jude Children’s Research Hospital, Memphis, TN, USA; Department of Cellular & Molecular Biology, St. Jude Children’s Research Hospital, Memphis, TN, USA

## Abstract

The Spatial Atlas of Human Anatomy (SAHA) represents the first multimodal, subcellular-resolution reference of healthy adult human tissues across multiple organ systems. Integrating spatial transcriptomics, proteomics, and histological features across over 15 million cells from more than 100 donors, SAHA maps conserved and organ-specific cellular niches in gastrointestinal and immune tissues. High-resolution profiling using CosMx SMI, 10x Xenium, RNAscope, GeoMx DSP, and single-nucleus RNA-seq reveals spatially organized cell states, rare adaptive immune populations, and tissue-specific cell-cell interactions and ligand-receptor pairs. Comparative analyses with colorectal cancer and inflammatory bowel disease demonstrate the power of SAHA to detect disease-associated spatial disruptions, including crypt dedifferentiation, perineural invasion, and therapy-resistant immune remodeling. All data are openly accessible through a FAIR-compliant interactive portal to support exploration, benchmarking, and machine learning model training. Through SAHA, we provide a foundational framework for spatial diagnostics and next-generation precision medicine grounded in a comprehensive human tissue atlas, enabling the development of context-aware models that simulate tissue behavior, decode complex pathologies, and accelerate therapeutic innovation at unprecedented scale.
