## Supplementary Tables for "The Spatial Atlas of Human Anatomy (SAHA): A Multimodal Subcellular-Resolution Reference Across Human Organs": Supplemental_Table 1.xlsx

### Sheet: Sheet1
	SampleID	Sex	Ethnicity	Organ	Age	AgeGroup	Status
1	CRC	U	U	Colon	U	U	Cancer
2	LIV_A1_1	F	Hispanic	Liver	50	21-60	Healthy
3	LIV_A1_2	M	U	Liver	72	>60	Healthy
4	LIV_A1_3	F	Caucasian	Liver	73	>60	Healthy
5	LIV_A2_1	M	U	Liver	27	21-60	Healthy
6	LIV_A2_2	F	Caucasian	Liver	34	21-60	Healthy
7	LIV_A2_3	F	Caucasian	Liver	51	21-60	Healthy
8	COL_A1_1	F	Caucasian	Colon	81	>60	Healthy
9	COL_A1_2	M	Asian	Colon	35	21-60	Healthy
10	COL_A1_3	U	U	Colon	U	U	Healthy
11	COL_A1_4	U	U	Colon	U	U	Healthy
12	COL_A1_5	U	U	Colon	U	U	Healthy
13	COL_A1_6	U	U	Colon	U	U	Healthy
14	COL_A1_7	M	Caucasian	Colon	54	21-60	Healthy
15	PROS_A1_1	M	U	Prostate	U	U	Healthy
16	PROS_A1_2	M	U	Prostate	U	U	Healthy
17	PROS_A1_3	M	U	Prostate	U	U	Healthy
18	PROS_A1_4	M	U	Prostate	U	U	Healthy
19	PROS_A1_5	M	U	Prostate	U	U	Healthy
20	I19-4082_BM	F	U	Bone Marrow	15	<21	Healthy
21	I19-5889_BM	M	U	Bone Marrow	75	>60	Healthy
22	BM_A1_1	M	U	Bone Marrow	80	>60	Healthy
23	BM_A1_2	F	U	Bone Marrow	80	>60	Healthy
24	BM_A1_3	M	U	Bone Marrow	89	>60	Healthy
25	BM_A2_1	F	U	Bone Marrow	10	<21	Healthy
26	BM_A2_2	F	U	Bone Marrow	16	<21	Healthy
27	APE_A9_1	M	Caucasian	Appendix	36	21-60	Healthy
28	APE_A9_2	F	Asian	Appendix	36	21-60	Healthy
29	APE_A9_3	M	Caucasian	Appendix	34	21-60	Healthy
30	APE_A9_4	F	Caucasian	Appendix	37	21-60	Healthy
31	ILE_A1_1	F	Caucasian	Ileum	38	21-60	Healthy
32	ILE_A1_2	F	Caucasian	Ileum	63	>60	Healthy
33	ILE_A1_3	M	AfricanAmerican	Ileum	57	21-60	Healthy
34	ILE_A1_4	M	AfricanAmerican	Ileum	27	21-60	Healthy
35	PANC_A1_1	M	Caucasian	Pancreas	80	>60	Healthy
36	PANC_A1_2	M	Caucasian	Pancreas	80	>60	Healthy
37	PANC_A1_3	F	Caucasian	Pancreas	24	21-60	Healthy
38	PANC_A1_4	F	Caucasian	Pancreas	24	21-60	Healthy
39	PANC_A1_5	M	Caucasian	Pancreas	61	>60	Healthy
40	PANC_A1_6	M	Caucasian	Pancreas	61	>60	Healthy
41	PANC_A1_7	M	U	Pancreas	58	21-60	Healthy
42	PANC_A1_8	M	U	Pancreas	58	21-60	Healthy
43	PANC_A1_9	F	Caucasian	Pancreas	75	>60	Healthy
44	PANC_A1_10	F	Caucasian	Pancreas	75	>60	Healthy
45	PANC_A1_11	M	Caucasian	Pancreas	65	>60	Healthy
46	PANC_A1_12	M	Caucasian	Pancreas	65	>60	Healthy
47	PANC_CA_1	M	U	Pancreas	79	>60	Cancer
48	PANC_CA_2	M	U	Pancreas	61	>60	Cancer
49	PANC_CA_3	M	U	Pancreas	76	>60	Cancer
50	PANC_CA_4	M	U	Pancreas	77	>60	Cancer
51	PANC_CA_5	M	U	Pancreas	79	>60	Cancer
52	PANC_CA_6	M	U	Pancreas	86	>60	Cancer
53	PANC_CA_7	M	U	Pancreas	67	>60	Cancer
54	PANC_CA_8	M	U	Pancreas	79	>60	Cancer
55	PANC_CA_9	M	U	Pancreas	61	>60	Cancer
56	PANC_CA_10	M	U	Pancreas	76	>60	Cancer
57	PANC_CA_11	M	U	Pancreas	77	>60	Cancer
58	PANC_CA_12	M	U	Pancreas	79	>60	Cancer
59	PANC_CA_13	M	U	Pancreas	86	>60	Cancer
60	PANC_CA_14	M	U	Pancreas	67	>60	Cancer
61	PANC_CA_15	F	U	Pancreas	57	21-60	Cancer
62	PANC_CA_16	M	U	Pancreas	57	21-60	Cancer
63	PANC_CA_17	M	U	Pancreas	55	21-60	Cancer
64	PANC_CA_18	F	U	Pancreas	76	>60	Cancer
65	PANC_CA_19	F	U	Pancreas	73	>60	Cancer
66	PANC_CA_20	F	U	Pancreas	84	>60	Cancer
67	PANC_CA_21	M	U	Pancreas	72	>60	Cancer
68	PANC_CA_22	F	U	Pancreas	57	21-60	Cancer
69	PANC_CA_23	M	U	Pancreas	57	21-60	Cancer
70	PANC_CA_24	M	U	Pancreas	55	21-60	Cancer
71	PANC_CA_25	F	U	Pancreas	76	>60	Cancer
72	PANC_CA_26	F	U	Pancreas	73	>60	Cancer
73	PANC_CA_27	F	U	Pancreas	84	>60	Cancer
74	PANC_CA_28	M	U	Pancreas	72	>60	Cancer
75	STO_A1_1	M	Hispanic	Stomach	34	21-60	Healthy
76	STO_A1_2	M	Caucasian	Stomach	56	21-60	Healthy
77	STO_A1_3	F	Hispanic	Stomach	24	21-60	Healthy
78	STO_A1_4	F	Hispanic	Stomach	38	21-60	Healthy
79	STO_A1_5	M	Caucasian	Stomach	56	21-60	Healthy
80	STO_A1_6	F	U	Stomach	35	21-60	Healthy
81	LN_A1_1	F	U	Lymph Node	8	<21	Healthy
82	LN_A1_2	M	U	Lymph Node	20	<21	Healthy
83	LN_A1_3	F	U	Lymph Node	20	<21	Healthy
84	LN_A1_4	F	U	Lymph Node	72	>60	Healthy
85	LN_A1_5	M	U	Lymph Node	21	<21	Healthy
86	LN_A1_6	F	U	Lymph Node	73	>60	Healthy
87	LN_A1_7	M	U	Lymph Node	62	>60	Healthy
88	LN_A1_8	F	U	Lymph Node	22	21-60	Healthy
89	LN_A1_9	M	U	Lymph Node	19	<21	Healthy
90	LN_A1_10	F	U	Lymph Node	41	21-60	Healthy
91	IBD_A1_1	M	Caucasian	Ileum	34	21-60	Disease
92	IBD_A1_2	M	Caucasian	Ileum	19	<21	Disease
93	IBD_A1_3	F	Caucasian	Ileum	24	21-60	Disease
94	IBD_A1_4	M	Caucasian	Ileum	56	21-60	Disease
95	IBD_A1_5	F	Caucasian	Ileum	50	21-60	Disease
96	IBD_A1_6	F	AfricanAmerican	Ileum	48	21-60	Disease
97	IBD_A2_1	M	Caucasian	ileum	20	<21	Disease
98	IBD_A2_2	F	Caucasian	ileum	25	21-60	Disease
