## Supplementary Tables for "The Spatial Atlas of Human Anatomy (SAHA): A Multimodal Subcellular-Resolution Reference Across Human Organs": Supplemental_Table 2.xlsx

### Sheet: Sheet1
Sample	Folder Name	Organ	State	Tissue type	Run location	Assay	Panel	H&E image (.svs)	H&E same-slide (.svs)
1	SAHA_CR_CRC_A1_TAP00	Colon	Cancer	CRC	TAP	CosMx RNA	UCC 1K	N/A	N/A
2	SAHA_CR_COL_A1_TAP01	Colon	Normal	COL	TAP	CosMx RNA	UCC 1K	SAHA_HE_COL_A1_TAP01	N/A
3	SAHA_CR_LIV_A1_TAP01	Liver	Normal	LIV	TAP	CosMx RNA	UCC 1K	SAHA_HE_LIV_A1_TAP01	N/A
4	SAHA_CR_LIV_A2_TAP01	Liver	Normal	LIV	TAP	CosMx RNA	UCC 1K	SAHA_HE_LIV_A2_TAP01	N/A
5	SAHA_CR_PROS_A1_TAP01	Prostate	Normal	PROS	TAP	CosMx RNA	UCC 1K	SAHA_HE_PROS_A1_TAP01	N/A
6	SAHA_CR_LIV_A1_TAP02	Liver	Normal	LIV	TAP	CosMx RNA	UCC 1K	SAHA_HE_LIV_A1_TAP02	N/A
7	SAHA_CR_LIV_A2_TAP02	Liver	Normal	LIV	TAP	CosMx RNA	UCC 1K	SAHA_HE_LIV_A2_TAP02	N/A
8	SAHA_CR_BM_I19_TAP02	Bone Marrow	Normal	BM	TAP	CosMx RNA	UCC 1K	SAHA_HE_BM_I19_TAP02	N/A
9	SAHA_CR_BM_I29_TAP02	Bone Marrow	Normal	BM	TAP	CosMx RNA	UCC 1K	SAHA_HE_BM_I29_TAP02	N/A
10	SAHA_CR_BM_I18_TAP03	Bone Marrow	Normal	BM	TAP	CosMx RNA	UCC 1K	N/A	N/A
11	SAHA_CR_BM_I17_TAP03	Bone Marrow	Normal	BM	TAP	CosMx RNA	UCC 1K	N/A	N/A
12	SAHA_CR_APE_A9_TAP03	Appendix	Normal	APE	TAP	CosMx RNA	UCC 1K	SAHA_HE_APE_A9_TAP03	N/A
13	SAHA_CR_ILE_A1_TAP03	Ileum	Normal	ILE	TAP	CosMx RNA	UCC 1K	SAHA_HE_ILE_A1_TAP03	N/A
14	SAHA_CR_APE_A9_EC01	Appendix	Normal	APE	WCM	CosMx RNA	UCC 1K	SAHA_HE_APE_A9_TAP03	N/A
15	SAHA_CR_ILE_A1_EC01	Ileum	Normal	ILE	WCM	CosMx RNA	UCC 1K	SAHA_HE_ILE_A1_TAP03	N/A
16	SAHA_CR_COL_A1_SJ01	Colon	Normal	COL	St.Jude	CosMx RNA	UCC 1K	SAHA_HE_COL_A1_SJ01	SAHA_HECR_COL_A1_SJ01
17	SAHA_CR_APE_A9_SJ01	Appendix	Normal	APE	St.Jude	CosMx RNA	UCC 1K	SAHA_HE_APE_A9_SJ01	SAHA_HECR_APE_A9_SJ01
18	SAHA_CR_ILE_A1_SJ01	Ileum	Normal	ILE	St.Jude	CosMx RNA	UCC 1K	SAHA_HE_ILE_A1_SJ01	SAHA_HECR_ILE_A1_SJ01
19	SAHA_CR_HB_RS_SJ01	Liver	Cancer	HB	St.Jude	CosMx RNA	UCC 1K	N/A	SAHA_HECR_HB_RS_SJ01
20	SAHA_CR_PANC_A1_SJ01	Pancreas	Normal	PANC	St.Jude	CosMx RNA	UCC 1K	SAHA_HE_PANC_A1_EC02	SAHA_HECR_PANC_A1_SJ01
22	SAHA_CR_COL_A1_EC02	Colon	Normal	COL	WCM	CosMx RNA	UCC 1K	SAHA_HE_COL_A1_EC02	SAHA_HECR_COL_A1_EC02
23	SAHA_CR_PANC_A1_EC02	Pancreas	Normal	PANC	WCM	CosMx RNA	UCC 1K	SAHA_HE_PANC_A1_EC02	SAHA_HECR_PANC_A1_EC02
24	SAHA_CR_PDAC_RC_EC02	Pancreas	Cancer	PDAC	WCM	CosMx RNA	UCC 1K	SAHA_HE_PDAC_RC_EC02	SAHA_HECR_PDAC_RC_EC02
25	SAHA_XR_APE_A9_SJJP02_01	Appendix	Normal	APE	St.Jude	Xenium	Multi-tissue (377-plex)	SAHA_HE_APE_A9_SJ01	SAHA_HEXR_APE_A9_SJ02
26	SAHA_XR_APE_A9_SJJP02_02	Appendix	Normal	APE	St.Jude	Xenium	Multi-tissue (377-plex)	SAHA_HE_APE_A9_SJ01	SAHA_HEXR_APE_A9_SJ02
27	SAHA_XR_APE_A9_SJJP02_03	Appendix	Normal	APE	St.Jude	Xenium	Multi-tissue (377-plex)	SAHA_HE_APE_A9_SJ01	SAHA_HEXR_APE_A9_SJ02
28	SAHA_XR_APE_A9_SJJP02_04	Appendix	Normal	APE	St.Jude	Xenium	Multi-tissue (377-plex)	SAHA_HE_APE_A9_SJ01	SAHA_HEXR_APE_A9_SJ02
29	SAHA_XR_ILE_A1_SJJP02_01	Ileum	Normal	ILE	St.Jude	Xenium	Multi-tissue (377-plex)	SAHA_HE_ILE_A1_SJ01	SAHA_HEXR_ILE_A1_SJ02
30	SAHA_XR_ILE_A1_SJJP02_02	Ileum	Normal	ILE	St.Jude	Xenium	Multi-tissue (377-plex)	SAHA_HE_ILE_A1_SJ01	SAHA_HEXR_ILE_A1_SJ02
31	SAHA_XR_ILE_A1_SJJP02_03	Ileum	Normal	ILE	St.Jude	Xenium	Multi-tissue (377-plex)	SAHA_HE_ILE_A1_SJ01	SAHA_HEXR_ILE_A1_SJ02
32	SAHA_XR_ILE_A1_SJJP02_04	Ileum	Normal	ILE	St.Jude	Xenium	Multi-tissue (377-plex)	SAHA_HE_ILE_A1_SJ01	SAHA_HEXR_ILE_A1_SJ02
33	SAHA_XR_PANC_A1_SJJP02_01	Pancreas	Normal	PANC	St.Jude	Xenium	Multi-tissue (377-plex)	SAHA_HE_PANC_A1_EC02	SAHA_HEXR_PANC_A1_SJ02
34	SAHA_XR_PANC_A1_SJJP02_02	Pancreas	Normal	PANC	St.Jude	Xenium	Multi-tissue (377-plex)	SAHA_HE_PANC_A1_EC02	SAHA_HEXR_PANC_A1_SJ02
35	SAHA_XR_PANC_A1_SJJP02_03	Pancreas	Normal	PANC	St.Jude	Xenium	Multi-tissue (377-plex)	SAHA_HE_PANC_A1_EC02	SAHA_HEXR_PANC_A1_SJ02
36	SAHA_XR_PANC_A1_SJJP02_04	Pancreas	Normal	PANC	St.Jude	Xenium	Multi-tissue (377-plex)	SAHA_HE_PANC_A1_EC02	SAHA_HEXR_PANC_A1_SJ02
37	SAHA_XR_PANC_A1_SJJP02_05	Pancreas	Normal	PANC	St.Jude	Xenium	Multi-tissue (377-plex)	SAHA_HE_PANC_A1_EC02	SAHA_HEXR_PANC_A1_SJ02
38	SAHA_XR_PANC_A1_SJJP02_06	Pancreas	Normal	PANC	St.Jude	Xenium	Multi-tissue (377-plex)	SAHA_HE_PANC_A1_EC02	SAHA_HEXR_PANC_A1_SJ02
39	SAHA_XR_PANC_A1_SJJP02_07	Pancreas	Normal	PANC	St.Jude	Xenium	Multi-tissue (377-plex)	SAHA_HE_PANC_A1_EC02	SAHA_HEXR_PANC_A1_SJ02
40	SAHA_XR_PANC_A1_SJJP02_08	Pancreas	Normal	PANC	St.Jude	Xenium	Multi-tissue (377-plex)	SAHA_HE_PANC_A1_EC02	SAHA_HEXR_PANC_A1_SJ02
41	SAHA_XR_APE_A9_MS01_01	Appendix	Normal	APE	MSK-SAIL	Xenium	Multi-tissue (377-plex)	SAHA_HE_APE_A9_SJ01	SAHA_HEXR_APE_A9_MS01
42	SAHA_XR_APE_A9_MS01_02	Appendix	Normal	APE	MSK-SAIL	Xenium	Multi-tissue (377-plex)	SAHA_HE_APE_A9_SJ01	SAHA_HEXR_APE_A9_MS01
43	SAHA_XR_APE_A9_MS01_03	Appendix	Normal	APE	MSK-SAIL	Xenium	Multi-tissue (377-plex)	SAHA_HE_APE_A9_SJ01	SAHA_HEXR_APE_A9_MS01
44	SAHA_XR_APE_A9_MS01_04	Appendix	Normal	APE	MSK-SAIL	Xenium	Multi-tissue (377-plex)	SAHA_HE_APE_A9_SJ01	SAHA_HEXR_APE_A9_MS01
45	SAHA_XR_ILE_A1_MS01_01	Ileum	Normal	ILE	MSK-SAIL	Xenium	Multi-tissue (377-plex)	SAHA_HE_ILE_A1_SJ01	SAHA_HEXR_ILE_A1_MS01
46	SAHA_XR_ILE_A1_MS01_02	Ileum	Normal	ILE	MSK-SAIL	Xenium	Multi-tissue (377-plex)	SAHA_HE_ILE_A1_SJ01	SAHA_HEXR_ILE_A1_MS01
47	SAHA_XR_ILE_A1_MS01_03	Ileum	Normal	ILE	MSK-SAIL	Xenium	Multi-tissue (377-plex)	SAHA_HE_ILE_A1_SJ01	SAHA_HEXR_ILE_A1_MS01
48	SAHA_XR_ILE_A1_MS01_04	Ileum	Normal	ILE	MSK-SAIL	Xenium	Multi-tissue (377-plex)	SAHA_HE_ILE_A1_SJ01	SAHA_HEXR_ILE_A1_MS01
49	SAHA_XR_PANC_A1_MS01	Pancreas	Normal	PANC	MSK-SAIL	Xenium	Multi-tissue (377-plex)	SAHA_HE_PANC_A1_EC02	SAHA_HEXR_PANC_A1_MS01
51	SAHA_CR_STO_A1_EC03	Stomach	Normal	STO	WCM	CosMx RNA	UCC 1K	SAHA_HE_STO_A1_EC03	N/A
52	SAHA_CR_LN_A1_EC03	Lymph Node	Normal	LN	WCM	CosMx RNA	UCC 1K	SAHA_HE_LN_A1_EC03	N/A
53	SAHA_CR_IBD_A1_EC04	Ileum	Disease	ILE	WCM	CosMx RNA	6K Discovery	SAHA_HE_IBD_A1_EC04	N/A
54	SAHA_CR_IBD_A1_EC04	Ileum	Disease	ILE	WCM	CosMx RNA	6K Discovery	SAHA_HE_IBD_A2_EC04	N/A
55	SAHA_CP_COL_A1_TAP01	Colon	Normal	COL	TAP	CosMx Protein	IO Protein (64-plex)	SAHA_HE_COL_A1_TAP01	N/A
56	SAHA_CP_LIV_A1_TAP01	Liver	Normal	LIV	TAP	CosMx Protein	IO Protein (64-plex)	SAHA_HE_LIV_A1_TAP01	N/A
57	SAHA_CP_LIV_A2_TAP01	Liver	Normal	LIV	TAP	CosMx Protein	IO Protein (64-plex)	SAHA_HE_LIV_A2_TAP01	N/A
58	SAHA_CP_PROS_A1_TAP01	Prostate	Normal	PROS	TAP	CosMx Protein	IO Protein (64-plex)	SAHA_HE_PROS_A1_TAP01	N/A
59	SAHA_CP_BM_I18_TAP03	Bone Marrow	Normal	BM	TAP	CosMx Protein	IO Protein (64-plex)	N/A	N/A
60	SAHA_CP_BM_I17_TAP03	Bone Marrow	Normal	BM	TAP	CosMx Protein	IO Protein (64-plex)	N/A	N/A
61	SAHA_CP_APE_A9_TAP03	Appendix	Normal	APE	TAP	CosMx Protein	IO Protein (64-plex)	SAHA_HE_APE_A9_TAP03	N/A
62	SAHA_CP_ILE_A1_TAP03	Ileum	Normal	ILE	TAP	CosMx Protein	IO Protein (64-plex)	SAHA_HE_ILE_A1_TAP03	N/A
63	SAHA_CP_COL_A1_SJ01	Colon	Normal	COL	St.Jude	CosMx Protein	IO Protein (64-plex)	SAHA_HE_COL_A1_SJ01	SAHA_HECP_COL_A1_SJ01
64	SAHA_CP_APE_A9_SJ01	Appendix	Normal	APE	St.Jude	CosMx Protein	IO Protein (64-plex)	SAHA_HE_APE_A9_SJ01	SAHA_HECP_APE_A9_SJ01
65	SAHA_CP_ILE_A1_SJ01	Ileum	Normal	ILE	St.Jude	CosMx Protein	IO Protein (64-plex)	SAHA_HE_ILE_A1_SJ01	SAHA_HECP_ILE_A1_SJ01
66	SAHA_CP_PANC_A1_SJ01	Pancreas	Normal	PANC	St.Jude	CosMx Protein	IO Protein (64-plex)	SAHA_HE_PANC_A1_EC02	SAHA_HECP_PANC_A1_SJ01
67	SAHA_CP_COL_A1_EC02	Colon	Normal	COL	WCM	CosMx Protein	IO Protein (64-plex)	SAHA_HE_COL_A1_EC02	SAHA_HECP_COL_A1_EC02
68	SAHA_CP_PANC_A1_EC02	Pancreas	Normal	PANC	WCM	CosMx Protein	IO Protein (64-plex)	SAHA_HE_PANC_A1_EC02	SAHA_HECP_PANC_A1_EC02
69	SAHA_CP_PDAC_RC_EC02	Pancreas	Cancer	PDAC	WCM	CosMx Protein	IO Protein (64-plex)	SAHA_HE_PDAC_RC_EC02	SAHA_HECP_PDAC_RC_EC02
70	SAHA_CP_STO_A1_EC03	Stomach	Normal	STO	WCM	CosMx Protein	IO Protein (64-plex)	SAHA_HE_STO_A1_EC03	N/A
71	SAHA_CP_LN_A1_EC03	Lymph Node	Normal	LN	WCM	CosMx Protein	IO Protein (64-plex)	SAHA_HE_LN_A1_EC03	N/A
	AstroSTAMP_CR_PBMC_A_TAP
